# Pilotins are mobile T3SS components involved in assembly and substrate specificity of the bacterial type III secretion system

**DOI:** 10.1101/2022.02.14.480308

**Authors:** Stephan Wimmi, Moritz Fleck, Carlos Helbig, Corentin Brianceau, Katja Langenfeld, Witold G. Szymanski, Georgia Angelidou, Timo Glatter, Andreas Diepold

## Abstract

In animal pathogens, assembly of the type III secretion system injectisome requires the presence of so-called pilotins, small lipoproteins that assist the formation of the secretin ring in the outer membrane. Using a combination of functional assays, interaction studies, proteomics, and live-cell microscopy, we determined the contribution of the pilotin to the assembly, function, and substrate selectivity of the T3SS and identified potential new downstream roles of pilotin proteins. In absence of its pilotin SctG, *Yersinia enterocolitica* forms few, largely polar injectisome sorting platforms and needles. In line, most export apparatus subcomplexes are mobile in these strains, suggesting the absence of fully assembled injectisomes. Remarkably, while absence of the pilotin all but prevents export of early T3SS substrates, such as the needle subunits, it has little effect on secretion of late T3SS substrates, including the virulence effectors. We found that pilotins transiently interact with other injectisome components such as the secretin in the outer membrane, but mostly form transient mobile clusters in the bacterial membrane, which do not colocalize with assembled injectisomes. Together, these findings provide a new view on the role of pilotins during and after assembly of type III secretion injectisomes.
