## Supplementary Dataset 1 for "Pilotins are mobile T3SS components involved in assembly and substrate specificity of the bacterial type III secretion system"

### Sheet: Foci Counts
Total results needle staining (SctFS5C, stained with maleimide CF 488A)
			Polar	Subpolar	Lateral	Foci total	No foci
SctFS5C DSctG, maleimide staining			0.85282	1.51307	4.7868	7.15268	92.8473
SctFS5C DSctD, maleimide staining			0.645161	0.806452	1.07527	2.52688	97.4731
SctFS5C DSctG, corrected			0.207659	0.706616	3.71153	4.6258	95.3742
SctC-mCherry DSctG			48.0769	19.0934	22.3901	89.5604	10.4396
mCherry-SctL DSctG			2.95165	1.01781	2.59542	6.56489	93.4351
Individual results										Percentages
Strain	Replicate	Field of view	Polar	Subpolar	Lateral	No foci	Total number of cells			Polar	Subpolar	Lateral	Foci total
SctFS5C DSctG, maleimide staining	Total		30	55	172	2964	3221			0.931388	1.70754	5.33996	7.97889
	1	1	1	0	2	411	414			0.241546	0	0.483092	0.724638
	1	2	1	4	0	292	297			0.3367	1.3468	0	1.6835
	1	3	1	2	2	518	523			0.191205	0.382409	0.382409	0.956023
	2	1	2	2	0	115	119			1.68067	1.68067	0	3.36134
	2	2	1	2	3	128	134			0.746269	1.49254	2.23881	4.47761
	2	3	3	3	0	112	118			2.54237	2.54237	0	5.08475
	3	1	2	2	34	78	116			1.72414	1.72414	29.3103	32.7586
	3	2	1	7	35	254	297			0.3367	2.3569	11.7845	14.4781
	3	3	7	5	50	263	325			2.15385	1.53846	15.3846	19.0769
	4	1	1	5	5	63	74			1.35135	6.75676	6.75676	14.8649
	4	2	1	5	9	153	168			0.595238	2.97619	5.35714	8.92857
	4	3	2	2	12	136	152			1.31579	1.31579	7.89474	10.5263
	5	1	0	2	2	36	40			0	5	5	10
	5	2	1	0	1	41	43			2.32558	0	2.32558	4.65116
	5	3	0	1	1	53	55			0	1.81818	1.81818	3.63636
	6	1	3	3	5	197	208			1.44231	1.44231	2.40385	5.28846
	6	2	2	5	6	305	318			0.628931	1.57233	1.88679	4.08805
	6	3	2	5	7	220	234			0.854701	2.13675	2.99145	5.98291
SctFS5C DSctD, maleimide staining	Total		11	14	19	1598	1642			0.669915	0.852619	1.15713	2.67966
	1	1	1	1	1	215	218			0.458716	0.458716	0.458716	1.37615
	1	2	2	0	1	250	253			0.790514	0	0.395257	1.18577
	1	3	1	0	1	239	241			0.414938	0	0.414938	0.829876
	2	1	0	2	0	23	25			0	8	0	8
	2	2	0	0	2	21	23			0	0	8.69565	8.69565
	2	3	0	0	2	24	26			0	0	7.69231	7.69231
	3	1	0	0	1	119	120			0	0	0.833333	0.833333
	3	2	0	1	0	97	98			0	1.02041	0	1.02041
	3	3	0	1	1	51	53			0	1.88679	1.88679	3.77358
	4	1	0	2	2	135	139			0	1.43885	1.43885	2.8777
	4	2	3	1	1	104	109			2.75229	0.917431	0.917431	4.58716
	4	3	2	3	3	105	113			1.76991	2.65487	2.65487	7.07965
	5	1	1	1	0	76	78			1.28205	1.28205	0	2.5641
	5	2	1	0	0	72	73			1.36986	0	0	1.36986
	5	3	1	0	0	86	87			1.14943	0	0	1.14943
	6	1	0	0	2	55	57			0	0	3.50877	3.50877
	6	2	0	1	2	85	88			0	1.13636	2.27273	3.40909
	6	3	0	2	1	56	59			0	3.38983	1.69492	5.08475
SctC-mCherry DSctG	Total		321	129	136	67	653			49.1577	19.755	20.827	89.7397
	1	1	29	10	27	9	75			38.6667	13.3333	36	88
	1	2	55	14	6	10	85			64.7059	16.4706	7.05882	88.2353
	1	3	58	10	19	7	94			61.7021	10.6383	20.2128	92.5532
	2	1	3	2	11	1	17			17.6471	11.7647	64.7059	94.1176
	2	2	9	9	10	1	29			31.0345	31.0345	34.4828	96.5517
	2	3	11	11	13	2	37			29.7297	29.7297	35.1351	94.5946
	3	1	55	22	20	10	107			51.4019	20.5607	18.6916	90.6542
	3	2	72	34	34	18	158			45.5696	21.519	21.519	88.6076
	3	3	58	27	23	18	126			46.0317	21.4286	18.254	85.7143
mCherry-SctL DSctG	Total		55	19	51	1746	1871			2.9396	1.0155	2.72582	6.68092
	1	1	3	1		90	94			3.19149	1.06383	0	4.25532
	1	2	2	3	3	90	98			2.04082	3.06122	3.06122	8.16327
	1	3	2	2	4	78	86			2.32558	2.32558	4.65116	9.30233
	2	1	10	4	3	306	323			3.09598	1.23839	0.928793	5.26316
	2	2	8	2	6	250	266			3.00752	0.75188	2.25564	6.01504
	2	3	10	2	9	229	250			4	0.8	3.6	8.4
	3	1	6	3	7	235	251			2.39044	1.19522	2.78884	6.3745
	3	2	9	1	4	281	295			3.05085	0.338983	1.35593	4.74576
	3	3	8	2	15	277	302			2.64901	0.662252	4.96689	8.27815

### Sheet: Whole fov mCherry-SctL
Whole field of view of Y. enterocolitica expressing mCherry-SctL under secreting conditions in an effector containing strain. Scale bar 2 µm.

### Sheet: Whole fov mCherry-SctL dsctG
Whole field of view of Y. enterocolitica DsctG expressing mCherry-SctL under secreting conditions in an effector containing strain background. Scale bar 2 µm.

### Sheet: Whole fov SctF(S5C)
Whole field of view of Y. enterocolitica expressing SctFS5C in trans under secreting conditions in an effector-less strain background. Scale bar 2 µm.

### Sheet: Whole fov SctF(S5C) dsctG
Whole field of view of Y. enterocolitica DsctG expressing SctFS5C in trans under secreting conditions in an effector-less strain background. Scale bar 2 µm.

### Sheet: Whole fov SctF(S5C) dsctD
Whole field of view of Y. enterocolitica DsctD expressing SctFS5C in trans under secreting conditions in an effector-less strain background. Scale bar 2 µm.
